# Isolation of Crenothrix bacteria reveals the distinct ecophysiologies of filamentous methanotrophs and adaptations to redox stress

**DOI:** 10.64898/2025.12.18.695142

**Authors:** Kazuhiro Umezawa, Jackson M. Tsuji, Yukinori Tani, Seichi Nohara, Rudolf Amann, Manabu Fukui

## Abstract

At the dawn of modern microbiology, Cohn observed abundant filamentous bacteria in drinking water wells that he named *Crenothrix polyspora*. Subsequent research has revealed the methanotrophic metabolism of Crenothrix bacteria and their disproportionately high activity in stratified lakes compared to unicellular strains, yet laboratory cultivation has proven elusive, leaving the ecophysiology of Crenothrix bacteria largely unknown. Here we report the isolation of two methanotroph strains of the “lacustrine Crenothrix” clade from an iron-rich wetland and reveal their highly unique cell biologies and potential ecological roles. Using physiological approaches, we demonstrate that the strains perform a microaerobic methane metabolism while growing distinct filaments having wide and directionally oriented connective structures. The strains further have broad genomic repertoires for addressing redox stress that we show are uniquely associated with lacustrine Crenothrix compared to related methanotrophs based on genome data. Aligning with laboratory observations, we identify lacustrine Crenothrix bacteria along potential redox gradients in the wetland at iron-rich snow sites, and we further detect such bacteria in diverse global ecosystems based on public metagenome searches. Together, our data strongly point to an ecophysiology of lacustrine Crenothrix bacteria that is tightly linked to redox stress, and we propose these bacteria may uniquely store or share metabolic intermediates via their filamentous lifestyle to thrive under such conditions. Our results provide a fresh view of the diversity, evolution, and ecology of aerobic methanotrophs, connecting over 150 years of microbiology research opening vast new opportunities to probe bacterial adaptations that drive global methane cycling under redox stress.
