## Supplementary Data 3 for "Isolation of Crenothrix bacteria reveals the distinct ecophysiologies of filamentous methanotrophs and adaptations to redox stress"

### Sheet: Taxon information
Supplementary Data 3 | Sheet 1 | Taxon names and taxon groups for global metagenome survey
	Metagenome counts		Occurrence (%)			Collapsed taxon groups
Metagenome "taxon"	Ca. Allocrenothrix	Crenothrix	Ca. Allocrenothrix	Crenothrix	Max	Pre filtration	Post filtration*
freshwater metagenome (ecological)	187	21	13.1505	13.4615	13.4615	Freshwater	Freshwater
sediment metagenome (ecological)	163	8	11.4627	5.12821	11.4627	Sediment	Sediment
freshwater sediment metagenome (ecological)	149	2	10.4782	1.28205	10.4782	Sediment	Sediment
metagenome (ecological)	135	16	9.49367	10.2564	10.2564	Unknown	Unknown
soil metagenome (ecological)	142	5	9.98594	3.20513	9.98594	Soil	Soil
groundwater metagenome (ecological)	70	22	4.92264	14.1026	14.1026	Subsurface/groundwater	Subsurface/groundwater
lake water metagenome (ecological)	85	6	5.9775	3.84615	5.9775	Freshwater	Freshwater
wetland metagenome (ecological)	80	9	5.62588	5.76923	5.76923	Freshwater	Freshwater
peat metagenome (ecological)	69	3	4.85232	1.92308	4.85232	Peat	Peat
activated sludge metagenome (ecological)	54	3	3.79747	1.92308	3.79747	Wastewater/sludge	Wastewater/sludge
aquatic metagenome (ecological)	40	1	2.81294	0.641026	2.81294	Aquatic (other)	Aquatic (other)
sludge metagenome (ecological)	41	0	2.88326	0	2.88326	Wastewater/sludge	Wastewater/sludge
biofilm metagenome (ecological)	15	23	1.05485	14.7436	14.7436	Biofilm	Biofilm
wastewater metagenome (ecological)	34	2	2.391	1.28205	2.391	Wastewater/sludge	Wastewater/sludge
aquaculture metagenome (ecological)	16	14	1.12518	8.97436	8.97436	Aquaculture/biofilter	Aquaculture/biofilter
microbial mat metagenome (ecological)	19	4	1.33615	2.5641	2.5641	Microbial mat	Microbial mat
pond metagenome (ecological)	21	0	1.47679	0	1.47679	Freshwater	Freshwater
drinking water metagenome (ecological)	9	7	0.632911	4.48718	4.48718	Drinking water	Drinking water
marine metagenome (ecological)	7	2	0.492264	1.28205	1.28205	Aquatic (other)	Aquatic (other)
outdoor metagenome (ecological)	9	0	0.632911	0	0.632911	Unknown	Unknown
biofilter metagenome (ecological)	5	3	0.351617	1.92308	1.92308	Aquaculture/biofilter	Aquaculture/biofilter
chicken gut metagenome (host)	5	1	0.351617	0.641026	0.641026	Gut	Other
hydrothermal vent metagenome (ecological)	6	0	0.421941	0	0.421941	Hydrothermal	Other
bioreactor metagenome (ecological)	5	0	0.351617	0	0.351617	Bioreactor	Other
plastisphere metagenome (ecological)	5	0	0.351617	0	0.351617	Plastisphere	Other
environmental samples (ecological)	4	0	0.281294	0	0.281294	Unknown	Unknown
gut metagenome (host)	4	0	0.281294	0	0.281294	Gut	Other
rhizosphere metagenome (ecological)	4	0	0.281294	0	0.281294	Rhizosphere	Other
riverine metagenome (ecological)	4	0	0.281294	0	0.281294	Freshwater	Freshwater
subsurface metagenome (ecological)	3	1	0.21097	0.641026	0.641026	Subsurface/groundwater	Subsurface/groundwater
Azolla filiculoides (ecological)	3	0	0.21097	0	0.21097	Plant	Other
marine sediment metagenome (ecological)	3	0	0.21097	0	0.21097	Sediment	Sediment
permafrost metagenome (ecological)	3	0	0.21097	0	0.21097	Permafrost	Other
root metagenome (host)	3	0	0.21097	0	0.21097	Plant	Other
seawater metagenome (ecological)	3	0	0.21097	0	0.21097	Aquatic (other)	Aquatic (other)
anaerobic digester metagenome (ecological)	1	1	0.0703235	0.641026	0.641026	Wastewater	Other
bioreactor sludge metagenome (ecological)	2	0	0.140647	0	0.140647	Bioreactor	Other
cave metagenome (ecological)	2	0	0.140647	0	0.140647	Cave	Other
estuary metagenome (ecological)	2	0	0.140647	0	0.140647	Estuary	Other
leaf metagenome (host)	2	0	0.140647	0	0.140647	Plant	Other
runoff metagenome (ecological)	2	0	0.140647	0	0.140647	Runoff	Other
sponge metagenome (host)	0	2	0	1.28205	1.28205	Sponge	Other
bog metagenome (ecological)	1	0	0.0703235	0	0.0703235	Freshwater	Freshwater
coal metagenome (ecological)	1	0	0.0703235	0	0.0703235	Coal	Other
landfill metagenome (ecological)	1	0	0.0703235	0	0.0703235	Landfill	Other
plant metagenome (host)	1	0	0.0703235	0	0.0703235	Plant	Other
rice paddy metagenome (ecological)	1	0	0.0703235	0	0.0703235	Rice paddy	Other
Ovis aries (ecological)	1	0	0.0703235	0	0.0703235	Animal	Other
							*Any groups with cumulative occurrence of less than 1.5% were set to "Other" for visualization.
SUM	1422	156
Samples filtered from analysis
Metagenome "taxon"	Ca. Allocrenothrix	Crenothrix
Methanomassiliicoccaceae archaeon (ecological)	2	0
Methylobacter sp. (ecological)	1	0
Methylovulum sp. (ecological)	1	0
synthetic metagenome (ecological)	1	0
